# Quantitative Analysis of Tissue Secretome Reveals the Diagnostic and Prognostic Value of Carbonic Anhydrase II in Hepatocellular Carcinoma

**DOI:** 10.1101/2020.01.15.905687

**Authors:** Xiaohua Xing, Hui Yuan, Hongzhi Liu, Xionghong Tan, Bixing Zhao, Yingchao Wang, Jiahe Ouyang, Minjie Lin, Aimin Huang, Xiaolong Liu

## Abstract

Early detection and intervention are key strategies to reduce mortality, increase long-term survival and improve the therapeutic effects of hepatocellular carcinoma (HCC) patients. Herein, the isobaric tag for relative and absolute quantitation (iTRAQ) quantitative proteomic strategy was used to study the secretome in conditioned media from HCC cancerous tissues, surrounding noncancerous and distal noncancerous tissues to identify diagnostic and prognostic biomarkers for HCC. In total, 22 and 49 secretory proteins were identified to be dysregulated in the cancerous and surrounding noncancerous tissues compared with the distal noncancerous tissues. Among these proteins, carbonic anhydrase II (CA2) was identified to be significantly upregulated in the secretome of cancerous tissues; correspondingly, the serum concentrations of CA2 were remarkably increased in HCC patients than that in normal populations. Interestingly, a significant increase of serum CA2 in recurrent HCC patients after radical resection was also confirmed compared with HCC patients without recurrence, and the serum level of CA2 could act as an independent prognostic factor for time to recurrence (TTR) and overall survival (OS). Regarding the mechanism, the secreted CA2 enhances the migration and invasion of HCC cells by activating the epithelial mesenchymal transition (EMT) pathway. Taken together, this study identified a novel biomarker for HCC diagnosis and prognosis and provides a valuable resource of the HCC secretome for investigating serological biomarkers.
