## Supplementary Table 1 for "Quantitative Analysis of Tissue Secretome Reveals the Diagnostic and Prognostic Value of Carbonic Anhydrase II in Hepatocellular Carcinoma"

### Sheet: Table S1
Table S1 Basic information and features of HCC patients enrolled in this study
		HCC patients（n=10）
		No.	(%)
Gender	Male	10	100
	Female	0	0
Average Age (Years)	<=55	5	50
	>55	5	50
AFP(ng/ml)	<=400	8	80
	>400	2	20
Tumor size (cm)	<=5	4	40
	43595	6	60
progression of cirrhosis	None	1	10
	Mild	8	80
	Moderate	1	10
	Severe	0	0
Tumor boundaries	Distinct	9	90
	Indistinct	1	10
Differentiation degree	I-II	3	30
	II-III	6	60
	III-IV	1	10
Vascular tumor thrombosis	No	5	50
	Yes	5	50
