## Supplementary Table 3 for "Quantitative Analysis of Tissue Secretome Reveals the Diagnostic and Prognostic Value of Carbonic Anhydrase II in Hepatocellular Carcinoma"

### Sheet: Table S3
Table S3 The list of differential abundant secretory proteins in C group compared to DN group
Accession	ProteinName	GeneName	CF	1	0	-1	<	>		Protein probability in A	Protein probability in B	Protein probability in C	Protein probability in D	Protein probability in E
1433S_HUMAN	14-3-3 protein sigma	SFN	7	1	3	6	1	0	6	1	1	1	1	1
APOE_HUMAN	Apolipoprotein E	APOE	5	0	5	5	1	0	5	1	1	1	1	1
CHID1_HUMAN	Chitinase domain-containing protein 1	CHID1	5	0	5	5	1	0	5	1	0.99	0.99	0.99	1
GGH_HUMAN	Gamma-glutamyl hydrolase	GGH	6	1	4	5	1	0	5	1	1	1	1	1
CO1A2_HUMAN	Collagen alpha-2(I) chain	COL1A2	6	1	4	5	1	0	5	1	1	1	1	1
CSPG2_HUMAN	Versican core protein	VCAN	5	0	5	5	1	0	5	1	1	1	1	1
ITIH3_HUMAN	Inter-alpha-trypsin inhibitor heavy chain H3	ITIH3	5	0	5	5	1	0	5	1	1	1	1	1
HYEP_HUMAN	Epoxide hydrolase 1	EPHX1	5	0	5	5	1	0	5	1	1	1	1	1
ASNA_HUMAN	ATPase ASNA1	ASNA1	5	0	5	5	1	0	5	0.99	1	1	0.99	0.99
CACP_HUMAN	Carnitine O-acetyltransferase	CRAT	5	0	5	5	1	0	5	1	1	1	1	1
CF211_HUMAN	UPF0364 protein C6orf211	C6orf211	5	0	5	5	1	0	5	1	1	1	1	1
CI064_HUMAN	UPF0553 protein C9orf64	C9orf64	5	0	5	5	1	0	5	1	0.99	1	0.99	1
G3P_HUMAN	Glyceraldehyde-3-phosphate dehydrogenase	GAPDH	6	0	4	6	1	0	6	1	1	1	1	1
PHP14_HUMAN	14 kDa phosphohistidine phosphatase	PHPT1	5	0	5	5	1	0	5	1	1	1	1	1
VPS29_HUMAN	Vacuolar protein sorting-associated protein 29	VPS29	5	0	5	5	1	0	5	0.99	0.99	1	1	0.99
WDR1_HUMAN	WD repeat-containing protein 1	WDR1	5	0	5	5	1	0	5	1	1	1	1	1
CO1A1_HUMAN	Collagen alpha-1(I) chain	COL1A1	5	0	5	5	1	0	5	0.99	1	1	1	1
CLC4M_HUMAN	C-type lectin domain family 4 member M	CLEC4M	7	5	3	2	0	1	5	1	1	1	1	1
CAH2_HUMAN	Carbonic anhydrase 2	CA2	5	5	5	0	0	1	5	1	1	1	1	1
GLYG2_HUMAN	Glycogenin-2	GYG2	7	5	3	2	0	1	5	1	1	1	1	1
HOGA1_HUMAN	4-hydroxy-2-oxoglutarate aldolase, mitochondrial	HOGA1	5	5	5	0	0	1	5	1	1	1	1	1
K1C19_HUMAN	Keratin, type I cytoskeletal 19	KRT19	6	6	4	0	0	1	6	1	1	1	1	1
