## Supplementary Table 4 for "Quantitative Analysis of Tissue Secretome Reveals the Diagnostic and Prognostic Value of Carbonic Anhydrase II in Hepatocellular Carcinoma"

### Sheet: Table S4
Table S4 The list of differential abundant secretory proteins in SN group compared to DN group
Accession	ProteinName	GeneName	PF	1	0	-1	<	>
1433S_HUMAN	14-3-3 protein sigma	SFN	8	1	2	7	0	1	7
A1AT_HUMAN	Alpha-1-antitrypsin	SERPINA1	5	0	5	5	0	1	5
AACT_HUMAN	Alpha-1-antichymotrypsin	SERPINA3	5	0	5	5	0	1	5
AMBP_HUMAN	Protein AMBP	AMBP	6	1	4	5	0	1	5
APOE_HUMAN	Apolipoprotein E	APOE	5	0	5	5	0	1	5
GGH_HUMAN	Gamma-glutamyl hydrolase	GGH	6	1	4	5	0	1	5
NID1_HUMAN	Nidogen-1	NID1	5	0	5	5	0	1	5
FETUA_HUMAN	Alpha-2-HS-glycoprotein	AHSG	5	0	5	5	0	1	5
LEG3_HUMAN	Galectin-3	LGALS3	6	1	4	5	0	1	5
NUCB2_HUMAN	Nucleobindin-2	NUCB2	5	0	5	5	0	1	5
PPIA_HUMAN	Peptidyl-prolyl cis-trans isomerase A	PPIA	5	0	5	5	0	1	5
BAP31_HUMAN	B-cell receptor-associated protein 31	BCAP31	5	0	5	5	0	1	5
CISY_HUMAN	Citrate synthase, mitochondrial	CS	5	0	5	5	0	1	5
CNPY2_HUMAN	Protein canopy homolog 2	CNPY2	7	2	3	5	0	1	5
HYEP_HUMAN	Epoxide hydrolase 1	EPHX1	6	0	4	6	0	1	6
ALDH2_HUMAN	Aldehyde dehydrogenase, mitochondrial	ALDH2	7	2	3	5	0	1	5
ALDR_HUMAN	Aldose reductase	AKR1B1	5	0	5	5	0	1	5
ARK72_HUMAN	Aflatoxin B1 aldehyde reductase member 2	AKR7A2	5	0	5	5	0	1	5
ASNA_HUMAN	ATPase ASNA1	ASNA1	7	1	3	6	0	1	6
BOLA2_HUMAN	BolA-like protein 2	BOLA2	5	0	5	5	0	1	5
CACP_HUMAN	Carnitine O-acetyltransferase	CRAT	5	0	5	5	0	1	5
CF211_HUMAN	UPF0364 protein C6orf211	C6orf211	5	0	5	5	0	1	5
CLIC1_HUMAN	Chloride intracellular channel protein 1	CLIC1	6	0	4	6	0	1	6
CYBP_HUMAN	Calcyclin-binding protein	CACYBP	5	0	5	5	0	1	5
EIF3K_HUMAN	Eukaryotic translation initiation factor 3 subunit K	EIF3K	5	0	5	5	0	1	5
ESTD_HUMAN	S-formylglutathione hydrolase	ESD	5	0	5	5	0	1	5
FABP5_HUMAN	Fatty acid-binding protein, epidermal	FABP5	5	0	5	5	0	1	5
G3P_HUMAN	Glyceraldehyde-3-phosphate dehydrogenase	GAPDH	5	0	5	5	0	1	5
GMFB_HUMAN	Glia maturation factor beta	GMFB	5	0	5	5	0	1	5
IF4H_HUMAN	Eukaryotic translation initiation factor 4H	EIF4H	5	0	5	5	0	1	5
KPYM_HUMAN	Pyruvate kinase PKM	PKM	6	1	4	5	0	1	5
PHP14_HUMAN	14 kDa phosphohistidine phosphatase	PHPT1	5	0	5	5	0	1	5
PSD10_HUMAN	26S proteasome non-ATPase regulatory subunit 10	PSMD10	5	0	5	5	0	1	5
TAGL2_HUMAN	Transgelin-2	TAGLN2	5	0	5	5	0	1	5
TBB4B_HUMAN	Tubulin beta-4B chain	TUBB4B	6	0	4	6	0	1	6
TCPD_HUMAN	T-complex protein 1 subunit delta	CCT4	5	0	5	5	0	1	5
TCPG_HUMAN	T-complex protein 1 subunit gamma	CCT3	5	0	5	5	0	1	5
VPS29_HUMAN	Vacuolar protein sorting-associated protein 29	VPS29	5	0	5	5	0	1	5
CLC4M_HUMAN	C-type lectin domain family 4 member M	CLEC4M	6	5	4	1	1	0	5
GGT5_HUMAN	Gamma-glutamyltransferase 5	GGT5	5	5	5	0	1	0	5
CAF17_HUMAN	Putative transferase CAF17, mitochondrial	IBA57	7	7	3	0	1	0	7
CAH2_HUMAN	Carbonic anhydrase 2	CA2	5	5	5	0	1	0	5
CGL_HUMAN	Cystathionine gamma-lyase	CTH	5	5	5	0	1	0	5
CJ076_HUMAN	UPF0668 protein C10orf76	C10orf76	9	5	1	4	1	0	5
COX5B_HUMAN	Cytochrome c oxidase subunit 5B, mitochondrial	COX5B	6	5	4	1	1	0	5
F16P2_HUMAN	Fructose-1,6-bisphosphatase isozyme 2	FBP2	6	5	4	1	1	0	5
K1C19_HUMAN	Keratin, type I cytoskeletal 19	KRT19	5	5	5	0	1	0	5
MAAI_HUMAN	Maleylacetoacetate isomerase	GSTZ1	6	6	4	0	1	0	6
UK114_HUMAN	Ribonuclease UK114	HRSP12	5	5	5	0	1	0	5
