## Supplementary Table 5 for "Quantitative Analysis of Tissue Secretome Reveals the Diagnostic and Prognostic Value of Carbonic Anhydrase II in Hepatocellular Carcinoma"

### Sheet: Table S6
Table S5 The detailed PSM information for the 7 identified peptides of CA2.
Peptides	Sequence	m/z	Charge (z)	Spectrum ID	Modifications	Probability	RT (min)	Miscleavage site	Idenftified	intensity
Peptide 1	GGPLDGTYR	620.334	2	File:B8.mzXML Scans:11198 RT:41.0537min Charge:2+ Fragmentation:hcd	iTRAQ8plex (+304)	1	41.0537	0	A, B, C, D, E	131000000
Peptide 2	SADFTNFDPR	737.366	2	File:B12.mzXML Scans:18698 RT:66.7082min Charge:2+ Fragmentation:hcd	iTRAQ8plex (+304)	1	66.7082	0	A, B, C, D, E	38620000
Peptide 3	EPISVSSEQVLK	642.04	3	File:B11.mzXML Scans:19256 RT:67.5602min Charge:3+ Fragmentation:hcd	iTRAQ8plex (+304), iTRAQ8plex (+304)	1	67.5602	0	A, B, C, D, E	17950000
Peptide 4	QSPVDIDTHTAK	960.53	2	File:B9.mzXML Scans:10907 RT:39.2915min Charge:2+ Fragmentation:hcd	iTRAQ8plex (+304), iTRAQ8plex (+304)	1	39.2915	0	A, B, C, D, E	478000
Peptide 5	VVDVLDSIK	798.492	2	File:B1.mzXML Scans:31835 RT:107.1725min Charge:2+ Fragmentation:hcd	iTRAQ8plex (+304), iTRAQ8plex (+304)	1	107.1725	0	A, B, C, D, E	6062000
Peptide 6	AVQQPDGLAVLGIFLK	759.79	3	File:B15.mzXML Scans:33744 RT:116.6418min Charge:3+ Fragmentation:hcd	iTRAQ8plex (+304), iTRAQ8plex (+304)	1	116.6418	0	A, B, C, D, E	180800000
Peptide 7	YDPSLKPLSVSYDQATSLR	916.84	3	File:B3.mzXML Scans:24701 RT:84.2085min Charge:3+ Fragmentation:hcd	iTRAQ8plex (+304), iTRAQ8plex (+304)	1	84.2085	1	A, B, C, D, E	939900
Peptide 8	VGSAkPGLQK	949.1	2	File:C16.mzXML Scans:9767 RT:36.6882min Charge:2+ Fragmentation:hcd	iTRAQ8plex (+304), iTRAQ8plex (+304), iTRAQ8plex (+304)	1	36.6882	0	C	1146000
Peptide 9	YAAELHLVHWNTK	730.74	3	File:C5.mzXML Scans:21516 RT:72.9548min Charge:3+ Fragmentation:hcd	iTRAQ8plex (+304), iTRAQ8plex (+304)	1	72.9548	0	C, D	3488000
