## Supplementary Table 6 for "Quantitative Analysis of Tissue Secretome Reveals the Diagnostic and Prognostic Value of Carbonic Anhydrase II in Hepatocellular Carcinoma"

### Sheet: Table S5
Table S6 Univariate logistic regression analysis of serum CA2 level and clinicopathological characteristics
Characteristics		CA2		χ2	p
		Low	High
Age (Years)	<45	14	5	2.338	0.126
	≥45	34	29
Gender	Female	6	2	0.99	0.537
	Male	42	32
Size	<5	25	14	0.949	0.33
	≥5	23	20
AFP (ng/mL)	<400	31	22	0	0.991
	≥400	17	12
HBV_DNA	<500	19	17	0.877	0.349
	≥500	29	17
PVTT	No	21	13	0.249	0.618
	Yes	27	21
MA-PVTT	No	36	25	0.023	0.881
	Yes	12	9
Cirrhosis	No	6	2	0.99	0.459
	Yes	42	32
Tumor number	1	39	20	4.96	0.026
	>1	9	14
BCLC	0A	32	15	4.136	0.042
	BC	16	19
Edmondson-Steiner classification	I-II	13	12	0.633	0.426
	III-IV	35	22
TNM stage	I-II	35	20	1.79	0.181
	III-IV	13	14
